# Evolutionary analysis of the LORELEI gene family in angiosperms reveals regulatory subfunctionalization

**DOI:** 10.1101/2020.04.27.062893

**Authors:** Jennifer A. Noble, Nicholas V. Bielski, Ming-Che James Liu, Thomas A. DeFalco, Martin Stegmann, Andrew D.L. Nelson, Kara McNamara, Brooke Sullivan, Khanhlinh K. Dinh, Nicholas Khuu, Sarah Hancock, Shin-Han Shiu, Cyril Zipfel, Alice Y. Cheung, Mark A. Beilstein, Ravishankar Palanivelu

**Author notes:** **Author Contributions** JAN, NVB, MJL, TAD, MS, KM, BS, KD, NK, and SH planned and designed the research in consultation with and guidance of their respective principal investigators, performed experiments, collected and/or analyzed data. SS performed the transcription factor binding site analysis in the promoters of *LLG* family members. JAN, NVB, ADLN, and MAB performed the evolutionary and comparative transcriptome analyses. JAN, MJL, NVB, TAD, MS, ADLN, SS, CZ, AYC, MAB, and RP wrote the manuscript with input from and revisions by all authors. writing. RP and MAB agree to serve as the authors responsible for contact and communication.

## Abstract

A signaling complex comprising members of the LORELEI (LRE)-LIKE GPI-anchored protein (LLG) and *Catharanthus roseus* RECEPTOR-LIKE KINASE 1-LIKE (*Cr*RLK1L) families perceive RAPID ALKALINIZATION FACTOR (RALF) peptides and regulate growth, reproduction, immunity, and stress responses in Arabidopsis. Genes encoding these proteins are members of multi-gene families in most angiosperms and could generate thousands of signaling complex variants. However, the link(s) between expansion of these gene families and the functional diversification of this critical signaling complex as well as the evolutionary factors underlying the maintenance of gene duplicates remain unknown. Here, we investigated *LLG* gene family evolution, function, and expression in angiosperms. We found that *LLGs* in monocots and eudicots are descendants of a duplication early in angiosperm evolution and that both ancient and recent *LLG* duplicates are retained. Complementation and expression analysis showed that expression divergence of *LLGs* (regulatory subfunctionalization), rather than functional divergence, explains the retention of paralogs in Brassicales. All but one extant monocot and eudicot species examined maintained an *LLG* copy with preferential expression in male reproductive tissues, with the other duplicate copies showed highest levels of expression in female or vegetative tissues. Interestingly, the single *LLG* copy in Amborella (sister to all other angiosperms) is expressed vastly higher in male compared to female reproductive or vegetative tissues. Reconstruction of expression evolution showed that the highest inferred expression levels for the single copy ancestral angiosperm *LLG* was in male reproductive tissues. We propose that expression divergence played an important role in maintenance of *LLG* duplicates in angiosperms.

**One Sentence Summary:** Expression divergence played an important role in maintenance of two sub-groups of *LLG* duplicates in angiosperms
