## Supplementary Dataset 2 for "Evolutionary analysis of the LORELEI gene family in angiosperms reveals regulatory subfunctionalization"

### Sheet: Dataset S2 Legend
Dataset S2. Evaluation of Models Used for Ancestral Reconstruction. Log-likelihod scores, Akaike Information Criterion (AIC), and corrected Akaike Information Criterion (AICc) were calculated for Brownian Motion and Ornstein-Uhlenbeck models of ancestral character state reconstruction of relative expression. The model used for data presented in Fig. 6 (denoted by *) was based on comparison of cor…

### Sheet: Evaluation of Models for Ancest
Full Data Set
	Ornstein-Uhlenbeck (OU)				Brownian Motion (BM)
Tissue	df	Log-Likelihood	AIC	AICc	df	Log-Likelihood	AIC	AICc
Male	31	-31.5165	125.033	67.49	30	-31.5168	123.034	65.18*
Female	28	-11.8221	79.6442	28.35	27	-12.2827	78.5654	26.79*
Vegetative (Veg)	31	-50.1186	162.237	104.7*	30	-104.189	268.378	210.53
Reproductive Before Flowering (RBF)	25	-16.3572	82.7145	37.42*	24	-31.0205	110.041	64.26
Reproductive After Flowering (RAF)	27	-38.0529	130.106	80.74*	26	-81.3896	214.779	164.98
Male Tissue Data
	Ornstein-Uhlenbeck (OU)				Brownian Motion (BM)
Tissue	df	Log-Likelihood	AIC	AICc	df	Log-Likelihood	AIC	AICc
Pollen	15	-12.3504	57.9507	32.41	14	-13.9753	55.9507	30.1*
Pollen Tube (PT)	12	-13.1171	50.2342	30.7	11	-13.1171	48.2342	28.38*
Sperm	15	13.7772	2.44561	-22.85	14	13.7772	0.445607	-25.33*
