## Supplementary Dataset 3 for "Evolutionary analysis of the LORELEI gene family in angiosperms reveals regulatory subfunctionalization"

### Sheet: Dataset S3 Legend
Dataset S3. Relative Expression Values for Ancestral Nodes. Z-scores inferred for nodes in the phylogenetic tree (Fig. S4) used for ancestral character state reconstruction analyses (Fig. 6). If expression values were not available for a domain and because of which z-score could not be calculated, it is indicated as Not Available (NA).

### Sheet: Ancestral Node Relative Express
Node	Node Number	Male	Female	RBF	RAF	Veg	Pollen	PT	Sperm
Root Node	1	1.0518	-0.200263	-0.112527	-0.146871	NA	0.78211	0.810468	-0.146216
Monocot/Eudicot Split	2	0.623609	-0.160525	-0.112572	-0.147772	-0.0842001	0.369999	0.451625	-0.463524
Eudicot Clade	3	0.634153	-0.0690111	-0.112564	-0.146614	-0.0842408	0.235535	0.300272	-0.574457
LRE/LLG1 Clade	4	0.454657	0.0573143	-0.112566	-0.147314	-0.0842355	-0.0551435	0.00363684	-0.663123
	5	0.338696	NA	-0.112568	NA	-0.0842438	NA	NA	NA
	6	-0.462657	0.331333	-0.112603	-0.147729	-0.0842053	-0.541223	-0.514143	-0.81916
	7	0.828454	NA	-0.112518	NA	-0.084279	NA	NA	NA
	8	0.273341	0.182405	-0.112902	-0.147241	-0.0842746	NA	NA	NA
	9	-0.0240073	0.270903	-0.112909	-0.147108	-0.0843019	-0.65203	-0.56344	-0.830165
LLG2/LLG3 Clade	10	1.13569	-0.228203	-0.112495	-0.14682	-0.0842681	0.750919	0.798539	-0.554194
	11	1.21629	NA	-0.11249	NA	-0.0842496	NA	NA	NA
	12	1.66462	-0.395239	-0.112392	-0.147278	-0.084248	NA	NA	NA
	13	1.70848	-0.394486	-0.112404	-0.147304	-0.0842663	1.46227	1.17014	-0.572605
Monocot Clade	14	0.497231	-0.200433	-0.112601	-0.146402	-0.0842166	NA	NA	NA
	15	0.453543	-0.369003	-0.112612	NA	NA	NA	NA	NA
	16	0.374007	-0.0633991	-0.112576	NA	NA	NA	NA	NA
	17	0.489354	0.122256	-0.11272	NA	NA	NA	NA	NA
	18	0.115769	-0.150302	-0.1129	-0.146642	-0.0842476	NA	NA	NA
Grass Duplication	19	0.140762	-0.06684	-0.112603	-0.146892	-0.0841998	0.155085	0.365021	-0.607286
LLGA Clade	20	-0.620503	0.314639	-0.112656	-0.147331	-0.084266	-0.62123	NA	-0.77005
	21	-0.688708	0.396829	-0.112525	-0.146821	-0.0842859	NA	NA	NA
	22	-0.769541	0.498588	-0.11266	-0.146825	-0.0841258	-0.761691	NA	-0.787732
	23	-0.889935	0.997867	-0.113109	0.0336333	-0.0845825	-0.942304	-0.882635	-0.796081
	24	-0.890173	1.05906	-0.112425	0.119346	-0.0833431	NA	NA	NA
LLGB Clade	25	1.5158	-0.388617	-0.11242	-0.147189	-0.0842438	1.21789	NA	-0.495555
	26	1.62361	-0.40818	-0.112432	-0.147116	-0.0842787	NA	NA	NA
	27	1.77079	-0.440747	-0.112797	-0.221058	-0.0845227	NA	NA	NA
	28	-0.0768719	-0.259937	-0.112764	-0.14721	-0.0842322	NA	NA	NA
	29	-0.48006	-0.619944	1.77913	-0.369918	-0.299803	NA	NA	NA
