## Supplementary Dataset 4 for "Evolutionary analysis of the LORELEI gene family in angiosperms reveals regulatory subfunctionalization"

### Sheet: Dataset S4 Legend
Dataset S4. Expression within Expanded Male Domain. Average transcripts per million (TPM) and calculated relative expression (Z-score) across seven expression domains: pollen, pollen tube, sperm, female, reproductive before fertilization (RBF), reproductive after fertilization (RAF), and vegetative. Only species with available RNAseq in pollen, pollen tube, and sperm were included in the analysis…

### Sheet: Expression Within Expanded Male
Gene	Gene_ID	Pollen		Pollen Tube		Sperm		Female		RBF		RAF		Veg
		Average TPM	Z-Score	Average TPM	Z-Score	Average TPM	Z-Score	Average TPM	Z-Score	Average TPM	Z-Score	Average TPM	Z-Score	Average TPM	Z-Score
Amborella Trichopoda LLG	AMTR_s00061p00060650	1229.58	1.19422	1215.59	1.16931	654.98	0.171092	171.182	-0.690356	42.5267	-0.919439	NA	NA	39.498	-0.924832	-1e-09	-1e-09
Arabidopsis thaliana LLG1	AT5G56170	1.87	-0.974547	1.94	-0.973072	0.06	-1.01267	90.76	0.897854	67.2975	0.403634	58.77	0.224009	116.251	1.4348	-4.16334e-16	0
Arabidopsis thaliana LLG2	AT2G20700	1070.7	1.93878	606.94	0.834345	12.04	-0.582399	45.095	-0.503679	24.2	-0.55344	35.5978	-0.526296	1.578	-0.607314	0.526296	0
Arabidopsis thaliana LLG3	AT4G28280	508.41	1.37836	551.6	1.54586	5.45	-0.572255	0.616667	-0.590999	3.085	-0.581427	1.03	-0.589396	0.839333	-0.590136	0.589396	0
Arabidopsis thaliana LRE	AT4G26466	0	-0.652854	0.17	-0.365564	0	-0.652854	0.991667	1.023	0.015	-0.627505	1.45889	1.81258	0.0686667	-0.536811	-1.81258	0
Oryza sativa LLGA-1	LOC_Os_02g48980	0.06225	-1.01048	NA	NA	0.41763	-1.0023	87.39	0.997546	102.172	1.33746	25.555	-0.424293	48.4462	0.10207	#VALUE!	1e-09
Oryza sativa LLGA-2	LOC_Os_06g19990	0.09795	-1.12751	NA	NA	0	-1.13304	18.33	-0.0981966	36.38	0.920835	23.485	0.192834	42.1231	1.24507		0
Oryza sativa LLGB	LOC_Os_09g12620	501.5	1.97287	NA	NA	131.55	0.110692	0.647	-0.548148	23.47	-0.433278	0.125	-0.550775	0.0090625	-0.551358		-1e-09
Solanum lycopersicum LLG2/LLG3	Solyc_10g008360	309.66	1.19657	393.49	1.69513	29.71	-0.468344	8.85667	-0.592363	17.33	-0.54197	0.088	-0.644511	0.088	-0.644511		0
Solanum lycopersicum LRE/LLG1-1	Solyc_07g066100	0.06	-0.970499	0.09	-0.969744	0.06	-0.970499	56.865	0.459114	39.28	0.0165515	87.0007	1.21754	87.0007	1.21754		-1e-09
Solanum lycopersicum LRE/LLG1-2	Solyc_12g015970	0	-0.929975	0	-0.929975	0	-0.929975	54.2367	1.3697	50.925	1.22928	24.1847	0.0954723	24.1847	0.0954723		2e-09
Zea mays LLGA-1	Zm_00001d017874	0	-0.945502	0.07	-0.942137	1.54	-0.871474	38.265	0.893899	16.59	-0.14802	52.112	1.55952	29.1078	0.45371		0
Zea mays LLGA-2	Zm_00001d051672	0.13	-1.03634	0.19	-1.03443	12.43	-0.645014	88.04	1.76052	40.32	0.242307	40.215	0.238966	47.6022	0.473991		-1e-09
Zea mays LLGB	Zm_00001d020876	1579.98	1.01522	2391.13	1.83028	0.41	-0.571969	8.59	-0.563749	0.44	-0.571939	0.061	-0.57232	6.83444	-0.565514		0
